# A harmonized single-cell RNA-seq atlas of human localized and metastatic prostate cancers and benign tissues

**DOI:** 10.64898/2026.05.18.725966

**Authors:** Hanbyul Cho, Yuping Zhang, Jiayi Zhou, Aniket Daggar, Sarah Kang, Rahul Mannan, Xuhong Cao, Saravana Mohan Dhanasekaran, Arul M. Chinnaiyan

## Abstract

Single-cell RNA sequencing (scRNA-seq) effectively captures the differences in transcriptomic landscape of cell types and cell states between benign and cancer tissues. Pooling publicly available datasets distributed across independent studies enables increased sample representation and cross-study comparisons. Here we present a harmonized scRNA-seq atlas of the human prostate constructed by integrating 17 available studies, comprising 163 samples from 106 donors. The dataset contains benign tissue, primary tumors, and metastatic disease profiles. Raw sequencing FASTQ data files were uniformly reprocessed to minimize technical variability. Study metadata were curated and standardized using a unified schema capturing donor identity, tissue site, disease context, and histologic grade. Post quality control, the integrated dataset contains 754,000 high-quality cells. Harmonized cell type annotations were generated using a pseudobulk correlation framework informed by multiple reference resources. The workflow identified 17 distinct cell types representing epithelial, mesenchymal, and immune compartments of the prostate. The processed expression matrices, standardized metadata, and analysis workflows are publicly available to support reproducible analysis and enable exploration of heterogeneity across prostate disease states.
