## Supplemental Table 1 for "A harmonized single-cell RNA-seq atlas of human localized and metastatic prostate cancers and benign tissues"

### Sheet: PaperInfo_AllCollection
Current Collection	PaperID	Doi	PMID	Journal	Author	Year	Correspondence	Institute	Data accession number	title	Original Cell type Annotation	Technology	Seq	Cell Ranger	Reference_genome	Tissue site	Sample type	Donors	Samples
X	P16	10.1016/j.celrep.2018.11.086	30566875	CellRep	Henry	2018	Douglas W Strand	UT Southwestern Medical Center	GSE117403, GSE145843	A Cellular Anatomy of the Normal Adult Human Prostate and Prostatic Urethra	NA	10X3’ V2 (FACS)	Illumina NextSeq 500 + Illumina NovaSeq 6000	v2.1.1	GRCh38	Prostate	N	3	5 (6)
X	P17	10.1002/path.5857	34928497	JPathol	Joseph	2022	Douglas W Strand	UT Southwestern Medical Center	GSE179312	5-Alpha reductase inhibitors induce a prostate luminal to club cell transition in human benign prostatic hyperplasia	NA	10X3’ V2 (FACS)	Illumina NextSeq 500 + Illumina NovaSeq 6000	v2.1.1	GRCh38	Prostate	N	1	2
X	P19	10.1101/2024.12.03.626516	40909520	BioRxiv	TSC	2022	Robert C. Jones, Jim Karkanias, Mark A. Krasnow, Angela Oliveira Pisco, Stephen R. Quake,Julia Salzman, Nir Yosef	Stanford University	https://tabula-sapiens.sf.czbiohub.org/whereisthedata	Tabula Sapiens reveals transcription factor expression, senescence effects, and sex-specific features in cell types from 28 human organs and tissues	NA	10X3’ V3 / Smart-seq2	Illumina NovaSeq 6000	v7.0.1	GRCh38	Prostate	N	2 (3)	2 (3)
X	P14	10.7554/eLife.59465	32915138	Elife	Crowley	2020	Raul Rabadan, Michael M Shen	Columbia University	GSE150692	A single-cell atlas of the mouse and human prostate reveals heterogeneity and conservation of epithelial progenitors	NA	10X3’ V2	Illumina NovaSeq 6000	v2.1.1	GRCh38	Prostate	BPH	3	3
X	P15	10.1002/path.5751	34173975	JPathol	Joseph	2021	Douglas W Strand	UT Southwestern Medical Center	GSE172357, GSE145838	Single-cell analysis of mouse and human prostate reveals novel fibroblasts with specialized distribution and microenvironment interactions	NA	10X3’ V2 (FACS)	Illumina NextSeq 500 + Illumina NovaSeq 6000	v2.1.1	GRCh38	Prostate	BPH	6	13
X	P03	10.1186/s12943-020-01264-9	33032611	MolCancer	Ma	2020	Zunfu Ke, Zhe-Sheng Chen, Chang Zou	Jinan Univ.	GSE157703	Identification of a distinct luminal subgroup diagnosing and stratifying early stage prostate cancer by tissue-based single-cell RNA sequencing	Yes	10X3’ V2	Illumina HiSeq 2500(manuscript) / HiSeq XTEN(GEO)	v3.0.2(manuscript)/3.1.0(GEO)	GRCh38	Prostate	PCa	2	2
X	P01	10.1016/j.celrep.2021.110132	34936871	CellRep	Tuong	2021	Charlie Massie, Menna Clatworthy	Univ of Cambridge	EGAS00001005787	Resolving the immune landscape of human prostate at a single-cell level in health and cancer	Yes	10X3’ V2	Illumina HiSeq 4000	v2.1.0	NA	Prostate	B+PCa	8 (10)	15 (20)
X	P05	10.1038/s41467-023-36325-2	36750562	NatCommun	Hirz	2023	David B. sykes	Harvard Univ.	GSE181294	Dissecting the immune suppressive human prostate tumor microenvironment via integrated single-cell and spatial transcriptomic analyses	Yes	10X3’ V2	Illumina NextSeq 500	v3.0.1	GRCh37/hg19	Prostate	N+B+PCa	24	39
X	P02	10.1038/s41467-022-33780-1	36229464	NatCommun	Wong	2022	Paula J. Hurley	Vanderbilt Univ, TN	GSE185344	Single cell analysis of cribriform prostate cancer reveals cell intrinsic and tumor microenvironmental pathways of aggressive disease	Yes	10x5' V2 (FACS)	Illumina NovaSeq 6000	v5.0.0	GRCh38-2020-A	Prostate	B+PCa	7	14
X	P10	10.1038/s41467-024-51450-2	39198404	NatCommun	Graham	2024	Srinivasan Yegnasubramanian	Johns Hopkins University	dbGaP:phs003480.v1.p1	Convergent alterations in the tumor microenvironment of MYC-driven human and murine prostate cancer	NA	10X3' V2	Illumina HiSeqX	v3.2.0	GRCh38	Prostate	B+PCa	7	12
X	P06	10.1186/s12943-022-01597-7	35717322	MolCancer	Heidegger	2022	Andreas Pircher	Univ. Innsbruck, Austria	GSE193337	Comprehensive characterization of the prostate tumor microenvironment identifies CXCR4/CXCL12 crosstalk as a novel antiangiogenic therapeutic target in prostate cancer	Yes	10X3' V3.1	Illumina Novaseq / Illumina HiSeq 4000 (GEO)	v3.1	GRCh38	Prostate	B+PCa	4	8
X	P11	10.1084/jem.20210564	34919143	JExpMed	Masetti	2022	Diletta Di Mitri	Istituto di Ricovero e Cura a Carattere Scientifico Humanitas Research Hospital, Italy	GSE153892	Lipid-loaded tumor-associated macrophages sustain tumor growth and invasiveness in prostate cancer	No	10X3’ V2 (CD45 + FACS filtered)	Illumina NextSeq 500	v3.0.2	GRCh38	Prostate	B+PCa	3	6
X	P21	10.1038/s41698-024-00667-x	39095562	NPJPrecisOncol	Cheng	2024	Xiuping Yu	LSU Health Shreveport	GSE206962*	Unveiling novel double-negative prostate cancer subtypes through single-cell RNA sequencing analysis	NA	10X3'	Illumina NovaSeq 6000	Na	NA	Prostate	PCa+CRPC	4	4
X	P08	10.1038/s42003-020-01476-1	33328604	CommunBiol	Dong	2020	Jia Wang, Wei Xue, Wei-Qiang Gao	Shanghai Jiao Tong Univ.	GSE137829	Single-cell analysis supports a luminal-neuroendocrine transdifferentiation in human prostate cancer	Yes	10X3’ V2	Illumina NovaSeq 6000	v2.1.1	GRCh38	Prostate	CRPC	5 (6)	5 (6)
X	P09	10.1016/j.eururo.2021.12.039	35058087	EurUrol	Cheng	2022	Brant A. Inman, Jiaoti Huang	Duke University School	PRJNA699369	Pre-existing Castration-resistant Prostate Cancer-like Cells in Primary Prostate Cancer Promote Resistance to Hormonal Therapy	No	10X3’ V2 (Epi+ FACS filtered)	Illumina NovaSeq 6000	v2.2.0	GRCh38	Prostate, Pelvic Wall	B+PCa+CRPC+mCRPC	6	11
X	P12	10.1016/j.ccell.2021.09.005	34719426	CancerCell	Kfoury	2021	Peter V. Kharchenko	Harvard Medical School	GSE143791	Human prostate cancer bone metastases have an actionable immunosuppressive microenvironment	NA	10X3’ V2 (FACS) Illu	Illumina NextSeq 500(manuscript) / Illumina HiSeq 4000 (GEO)	v2.0	hg19	Bone	mCRPC	9	9
X	P07	10.1126/science.abn0478	35981096	Science	Chan	2022	Wouter R. Karthaus, Dana Pe’er, Charles L. Sawyers	Howard Hughes Med. Ins.	GSE210358	Lineage plasticity in prostate cancer depends on JAK/STAT inflammatory signaling	No	10X3’ V3	Illumina NovaSeq(manuscript) / Illumina HiSeq 4000 (GEO)	SEQC pipeline	hg38	Liver, LymphNode, etc	mCRPC	12 (13)	13 (14)
Not included in the current collection
in negotiation	P18	10.1126/science.aay0267	32355025	Science	Karthaus	2020	Aviv Regev, Charles L. Sawyers	Howard Hughes Medical Institute	SCP864	Regenerative potential of prostate luminal cells revealed by single-cell analysis	NA	10X3’ V2/V3 (FACS)	Illumina HiSeq 2500	v2.1.0	GRCh38	Prostate	N	8	8
in negotiation	P04	10.1038/s41556-020-00613-6	33420488	NatCellBiol	Chen	2021	Jianhua Wang, Housheng He, Shanchen Ren	Shanghai Hos / Univ of Toronto	GSE141445/HRA000312/www.pradcellatlas.com	Single-cell analysis reveals transcriptomic remodellings in distinct cell types that contribute to human prostate cancer progression	Yes	10X3′ V2 / BD Rhapsody	Illumina NovaSeq 6000	v2.1.0	hg38/GRCh38	Prostate, LymphNode	PCa+mHSPC+(CRPC+mCRPC)	22 (13 + 9)	26 (13 + 13)*
NGDC	P13	10.1016/j.isci.2022.104576	35789834	iScience	Wang	2022	Chuanliang Xu, Hyung Joo Lee, Jialiang Huang, Jing Li	Naval Medical University	PRJCA006191/HRA002145	Single-cell transcriptional regulation and genetic evolution of neuroendocrine prostate cancer	NA	10X3’ / (Drop-seq / GEXSCOPE)*	Illumina HiSeq XTEN	v5.0.0	GRCh38	Prostate, LymphNode	PCa+mHSPC+CRPC+mCRPC	4 (3 + 1)*	4 (3 + 1)
NGDC	P25	10.1002/advs.202105530	35322584	Adv Sci (Weinh)	Ge	2022	Xuesong Li, Liqun Zhou, Huiying He, and Weimin Ci	Beijing Institue of Genomics and Precision Medicine	HDAC000500	Single-Cell RNA-seq Reveals a Developmental Hierarchy Super-Imposed Over Subclonal Evolution in the Cellular Ecosystem of Prostate Cancer	NA	10X3'	Illumina NovaSeq 6000	v4.0.2	GRCh38	Prostate	PCa	14	14
NGDC	P20	10.1016/j.jgg.2022.03.009	35395421	JGenetGenomics	Chen	2022	Chunlin Zou, Gong-Hong Wei, Zengnan Mo	Guangxi Medical University	HRA000255	Single-cell transcriptomics reveals cell type diversity of human prostate	NA	10X3'	Illumina HiSeq X Ten _ Illumina NovaSeq 6000	v3.0	GRCh38	Prostate	N+PCa	5	5
Exclude / different Tech	P22	10.1038/s41422-024-01025-z	39743630	CellRes	Li	2025	Weiwei Yang, Chao Liang, Dong Gao	University of Chinese Academy of Sciences	HRA006365	LKB1 inactivation promotes epigenetic remodeling-induced lineage plasticity and antiandrogen resistance in prostate cancer	NA	GEXSCOPE	Illumina HiSeq X Ten	GEXSCOPE	GRCh38	Prostate	PCa+CRPC*	6	9
Exclude / different Tech	P23	10.1038/s41467-021-27322-4	35013146	NatCommun	Song	2022	Brant A. Inman, Jiaoti Huang	Duke University School of Medicine	GSE176031	Single-cell analysis of human primary prostate cancer reveals the heterogeneity of tumor-associated epithelial cell states	NA	Seq-Well S^3	Illumina NovaSeq 6000 / Illumina Hiseq 2000(GEO)	Seq-Well S^3	hg19	Prostate	B+PCa	8	12
Exclude / different Tech	P24	10.1038/s41591-021-01244-6	33664492	NatMed	He	2021	Eliezer M. Van Allen	Harvard Medical School	SCP1244/phs001988.v1.p1	Transcriptional mediators of treatment resistance in lethal prostate cancer	NA	Smart-seq2 (FACS)	Illumina NextSeq 500	Smart-seq2	GRCh37	LymphNode, Bone, Liver	mCRPC	14	15

### Sheet: PaperInfo_CurrentCollection
Paper	Journal	Author	Year	Tissue site	Sample type	Donors	Samples	Number of				Normal	Benign (BN+PIN)	BPH	PCa	GG1	GG2	GG3	GG4			GG5			mCRPC
								All cells before QC	After QC	Singlets	After annot QC					3+3	3+4	4+3	3+5	4+4	5+3	4+5	5+4	5+5	mCRPC	mCRPC-PIN	mCRPC-teSCC	NA
P16	CellRep	Henry	2018	Prostate	N	3	5 (6)	36844	35231	31547	31547	5 (6)
P17	JPathol	Joseph	2022	Prostate	N	1	2	7926	6729	6274	6274	2
P19	BioRxiv	TSC	2022	Prostate	N	2 (3)	2 (3)	14605	6368	6014	6014	2 (3)
P14	Elife	Crowley	2020	Prostate	BPH	3	3	10174	9609	8962	8962			3
P15	JPathol	Joseph	2021	Prostate	BPH	6	13	126630	117749	105010	105008			13
P03	MolCancer	Ma	2020	Prostate	PCa	2	2	7258	6866	6479	6479				2	1	1
P01	CellRep	Tuong	2021	Prostate	B+PCa	8 (10)	15 (20)	16191	14092	13443	12351		7 (10)		8 (10)	3	4	1 (2)					0 (1)
P05	NatCommun	Hirz	2023	Prostate	N+B+PCa	24	39	215283	213318	197998	197575	5	16		18	4	5	2	1	1	1	3		1
P02	NatCommun	Wong	2022	Prostate	B+PCa	7	14	63015	56688	52056	52003		7		7		2	4				1
P10	NatCommun	Graham	2024	Prostate	B+PCa	7	12	77771	77615	69276	69177		5		7		6					1
P06	MolCancer	Heidegger	2022	Prostate	B+PCa	4	8	44280	35665	32497	32496		4		4			2	2
P11	JExpMed	Masetti	2022	Prostate	B+PCa	3	6	28682	19199	17853	17818		3		3							3
P21	NPJPrecisOncol	Cheng	2024	Prostate	PCa+CRPC	4	4	55110	54263	45408	44014				1	1									3
P08	CommunBiol	Dong	2020	Prostate	CRPC	5 (6)	5 (6)	48491	47261	40165	40033														2	[ (1) ]	3
P09	EurUrol	Cheng	2022	Prostate, Pelvic Wall	B+PCa+CRPC+mCRPC	6	11	43460	39797	36688	36637		3		4			4							2		2
P12	CancerCell	Kfoury	2021	Bone	mCRPC	9	9	34454	33958	31523	31523														9
P07	Science	Chan	2022	Liver, LymphNode, etc	mCRPC	12 (13)	13 (14)	79325	72682	66331	56284														10		3	[ (1) ]
					Sum	106 (111)	163 (172)	909499	847090	767524	754195	14 (16)	45 (48)	16	54 (56)	9	18	13 (14)	5			9 (10)			26	0 (1)	8	0 (1)
