## Supplemental Table 3 for "A harmonized single-cell RNA-seq atlas of human localized and metastatic prostate cancers and benign tissues"

	Study	Sample	ID	Exclude	Cells_before_QC	Median_Genes_before_QC	Median_UMIs_before_QC	Percent_Mitochondrial_before_QC	Filtering_thresholds_used	Cells_After_QC	Median_Genes_after_QC	Median_UMIs_after_QC	Cells_Doublet	Doublet_Rate_percent	Cells_Singlet	Median_Genes_only_singlet	Median_UMIs_only_singlet	lowqual	GleasonScore	GleasonGrade	patient_id	Cells_after_annotation_QC
1	P02_2022_NatCommun_Wong	ICC1_B	L001	Include	630	1300.5	3178.5	2.5	Genes>=250; UMIs>=500; MT%<20%; remove MT_Ribo_Hbgenes	601	1323	3221	21	3.49	580	1298	3137	Include	B	B	ICC1	580
2	P02_2022_NatCommun_Wong	ICC1_T	L002	Include	6466	1746.5	4702	3.89	Genes>=250; UMIs>=500; MT%<20%; remove MT_Ribo_Hbgenes	5892	1885.5	4991.5	421	7.15	5471	1776	4628	Include	4+3	GG3	ICC1	5471
3	P02_2022_NatCommun_Wong	ICC2_B	L003	Include	1480	1761.5	4960.5	2.96	Genes>=250; UMIs>=500; MT%<20%; remove MT_Ribo_Hbgenes	1386	1822.5	5090	55	3.97	1331	1790	4965	Include	B	B	ICC2	1331
4	P02_2022_NatCommun_Wong	ICC2_T	L004	Include	3592	1831.5	4913.5	4.23	Genes>=250; UMIs>=500; MT%<20%; remove MT_Ribo_Hbgenes	3279	1978	5176	214	6.53	3065	1866	4798	Include	4+3	GG3	ICC2	3065
5	P02_2022_NatCommun_Wong	ICC3_B	L005	Include	2900	1634	4296	3.52	Genes>=250; UMIs>=500; MT%<20%; remove MT_Ribo_Hbgenes	2578	1772.5	4535.5	147	5.7	2431	1701	4353	Include	B	B	ICC3	2431
6	P02_2022_NatCommun_Wong	ICC3_T	L006	Include	6187	1902	4953	3.88	Genes>=250; UMIs>=500; MT%<20%; remove MT_Ribo_Hbgenes	5593	2087	5317	477	8.53	5116	1954	4864.5	Include	3+4	GG2	ICC3	5116
7	P02_2022_NatCommun_Wong	ICC4_B	L007	Include	2485	1310	3575	3.19	Genes>=250; UMIs>=500; MT%<20%; remove MT_Ribo_Hbgenes	2317	1342	3591	132	5.7	2185	1309	3510	Include	B	B	ICC4	2146
8	P02_2022_NatCommun_Wong	ICC4_T	L008	Include	5458	1727	4660.5	3.99	Genes>=250; UMIs>=500; MT%<20%; remove MT_Ribo_Hbgenes	4821	1969	5466	418	8.67	4403	1782	4715	Include	4+3	GG3	ICC4	4403
9	P02_2022_NatCommun_Wong	ICC5_B	L009	Include	3410	1608.5	4190.5	5.45	Genes>=250; UMIs>=500; MT%<20%; remove MT_Ribo_Hbgenes	2907	1762	4552	193	6.64	2714	1692.5	4316	Include	B	B	ICC5	2711
10	P02_2022_NatCommun_Wong	ICC5_T	L010	Include	7488	1497	4125.5	7.17	Genes>=250; UMIs>=500; MT%<20%; remove MT_Ribo_Hbgenes	6195	1629	4118	588	9.49	5607	1513	3783	Include	3+4	GG2	ICC5	5607
11	P02_2022_NatCommun_Wong	ICC6_B	L011	Include	4033	1533	3775	2.07	Genes>=250; UMIs>=500; MT%<20%; remove MT_Ribo_Hbgenes	3931	1538	3739	270	6.87	3661	1496	3617	Include	B	B	ICC6	3660
12	P02_2022_NatCommun_Wong	ICC6_T	L012	Include	10606	1800	4436	3.23	Genes>=250; UMIs>=500; MT%<20%; remove MT_Ribo_Hbgenes	9610	1953	4726	1126	11.72	8484	1773	4212	Include	4+3	GG3	ICC6	8479
13	P02_2022_NatCommun_Wong	ICC7_B	L013	Include	2403	1891	4733	2.53	Genes>=250; UMIs>=500; MT%<20%; remove MT_Ribo_Hbgenes	2181	2054	5057	115	5.27	2066	1968.5	4848.5	Include	B	B	ICC7	2066
14	P02_2022_NatCommun_Wong	ICC7_T	L014	Include	5877	1774	4926	2.47	Genes>=250; UMIs>=500; MT%<20%; remove MT_Ribo_Hbgenes	5397	1926	5268	455	8.43	4942	1783	4842.5	Include	4+5	GG5	ICC7	4937
15	P03_2020_MolCancer_Ma	SRR12615659	L015	Include	2669	2319	6230	3.65	Genes>=250; UMIs>=500; MT%<20%; remove MT_Ribo_Hbgenes	2575	2364	6313	113	4.39	2462	2302	6003.5	Include	3+3	GG1	PCa1	2462
16	P03_2020_MolCancer_Ma	SRR12615660	L016	Include	4589	2059	5116	3.45	Genes>=250; UMIs>=500; MT%<20%; remove MT_Ribo_Hbgenes	4291	2162	5311	274	6.39	4017	2056	4990	Include	3+4	GG2	PCa2	4017
17	P05_2023_NatCommun_Hirz	SRR23080528	L017	Include	6846	1621	3349	2.34	Genes>=250; UMIs>=500; MT%<20%; remove MT_Ribo_Hbgenes	6827	1611	3283	623	9.13	6204	1549.5	3120.5	Include	N	N	HP0	6204
18	P05_2023_NatCommun_Hirz	SRR23080512	L018	Include	10442	1174	2412.5	1.88	Genes>=250; UMIs>=500; MT%<20%; remove MT_Ribo_Hbgenes	10432	1164	2367	1024	9.82	9408	1131	2263	Include	N	N	HP1	9408
19	P05_2023_NatCommun_Hirz	SRR23080516	L019	Include	4189	1354	2747	2.23	Genes>=250; UMIs>=500; MT%<20%; remove MT_Ribo_Hbgenes	4157	1349	2699	223	5.36	3934	1318.5	2618	Include	N	N	HP2	3934
20	P05_2023_NatCommun_Hirz	SRR23080520	L020	Include	940	1690.5	4095.5	1.75	Genes>=250; UMIs>=500; MT%<20%; remove MT_Ribo_Hbgenes	913	1696	4101	34	3.72	879	1681	4034	Include	N	N	HP3	879
21	P05_2023_NatCommun_Hirz	SRR23080524	L021	Include	2483	1655	3745	2.67	Genes>=250; UMIs>=500; MT%<20%; remove MT_Ribo_Hbgenes	2439	1662	3726	135	5.54	2304	1603.5	3518	Include	N	N	HP4	2304
22	P05_2023_NatCommun_Hirz	SRR23080590	L022	Include	2398	1132	2533	2.2	Genes>=250; UMIs>=500; MT%<20%; remove MT_Ribo_Hbgenes	2393	1122	2480	82	3.43	2311	1109	2439	Include	3+3	GG1	PCA10	2311
23	P05_2023_NatCommun_Hirz	SRR23080594	L023	Include	2905	1241	2954	2.06	Genes>=250; UMIs>=500; MT%<20%; remove MT_Ribo_Hbgenes	2890	1234.5	2895	127	4.39	2763	1215	2833	Include	3+4	GG2	PCA11	2763
24	P05_2023_NatCommun_Hirz	SRR23080598	L024	Include	6229	1179	2640	2.29	Genes>=250; UMIs>=500; MT%<20%; remove MT_Ribo_Hbgenes	6180	1171	2576.5	369	5.97	5811	1151	2519	Include	B	B	PCA11	5811
25	P05_2023_NatCommun_Hirz	SRR23080602	L025	Include	5615	1406	3230	2.09	Genes>=250; UMIs>=500; MT%<20%; remove MT_Ribo_Hbgenes	5594	1397	3170.5	282	5.04	5312	1379	3106	Include	3+3	GG1	PCA12	5312
26	P05_2023_NatCommun_Hirz	SRR23080606	L026	Include	8583	1096	2818	1.61	Genes>=250; UMIs>=500; MT%<20%; remove MT_Ribo_Hbgenes	8559	1087	2777	621	7.26	7938	1067	2697	Include	B	B	PCA12	7520
27	P05_2023_NatCommun_Hirz	SRR23080610	L027	Include	5199	746	1609	1.82	Genes>=250; UMIs>=500; MT%<20%; remove MT_Ribo_Hbgenes	5196	737	1578	481	9.26	4715	712	1511	Include	B	B	PCA15	4715
28	P05_2023_NatCommun_Hirz	SRR23080614	L028	Include	7232	593	1164	1.77	Genes>=250; UMIs>=500; MT%<20%; remove MT_Ribo_Hbgenes	7227	585	1144	478	6.61	6749	575	1117	Include	3+4	GG2	PCA15	6749
29	P05_2023_NatCommun_Hirz	SRR23080618	L029	Include	7314	1326	3473	1.72	Genes>=250; UMIs>=500; MT%<20%; remove MT_Ribo_Hbgenes	7299	1317	3415	634	8.69	6665	1278	3287	Include	4+5	GG5	PCA16	6665
30	P05_2023_NatCommun_Hirz	SRR23080622	L030	Include	6046	1140	2815	1.92	Genes>=250; UMIs>=500; MT%<20%; remove MT_Ribo_Hbgenes	6035	1131	2761	311	5.15	5724	1117	2719	Include	B	B	PCA17	5724
31	P05_2023_NatCommun_Hirz	SRR23080626	L031	Include	1339	1247	2548	1.55	Genes>=250; UMIs>=500; MT%<20%; remove MT_Ribo_Hbgenes	1336	1241	2513.5	55	4.12	1281	1220	2444	Include	3+3	GG1	PCA17	1281
32	P05_2023_NatCommun_Hirz	SRR23080630	L032	Include	4798	927.5	1939.5	0.83	Genes>=250; UMIs>=500; MT%<20%; remove MT_Ribo_Hbgenes	4793	921	1924	332	6.93	4461	891	1836	Include	B	B	PCA18	4461
33	P05_2023_NatCommun_Hirz	SRR23080634	L033	Include	1862	917.5	1902	1.04	Genes>=250; UMIs>=500; MT%<20%; remove MT_Ribo_Hbgenes	1861	909	1885	81	4.35	1780	899	1845	Include	3+3	GG1	PCA18	1780
34	P05_2023_NatCommun_Hirz	SRR23080638	L034	Include	7028	1392	3298.5	2.24	Genes>=250; UMIs>=500; MT%<20%; remove MT_Ribo_Hbgenes	6957	1389	3248	532	7.65	6425	1351	3121	Include	B	B	PCA19	6425
35	P05_2023_NatCommun_Hirz	SRR23080646	L035	Include	4243	1099	2490	1.24	Genes>=250; UMIs>=500; MT%<20%; remove MT_Ribo_Hbgenes	4242	1090	2458	236	5.56	4006	1072	2411	Include	5+3	GG4	PCA19	4006
36	P05_2023_NatCommun_Hirz	SRR23080650	L036	Include	9161	990	2266	1.28	Genes>=250; UMIs>=500; MT%<20%; remove MT_Ribo_Hbgenes	9160	982	2237	799	8.72	8361	954	2161	Include	B	B	PCA20	8361
37	P05_2023_NatCommun_Hirz	SRR23080654	L037	Include	3869	658	1240	1.57	Genes>=250; UMIs>=500; MT%<20%; remove MT_Ribo_Hbgenes	3865	651	1218	240	6.21	3625	637	1189	Include	3+4	GG2	PCA20	3625
38	P05_2023_NatCommun_Hirz	SRR23080532	L038	Include	4722	1394	3233	1.61	Genes>=250; UMIs>=500; MT%<20%; remove MT_Ribo_Hbgenes	4708	1385	3185	273	5.8	4435	1359	3097	Include	B	B	PCA21	4435
39	P05_2023_NatCommun_Hirz	SRR23080536	L039	Include	3983	1569	3661	2.13	Genes>=250; UMIs>=500; MT%<20%; remove MT_Ribo_Hbgenes	3911	1571	3611	223	5.7	3688	1532	3514.5	Include	3+4	GG2	PCA21	3688
40	P05_2023_NatCommun_Hirz	SRR23080658	L040	Include	4277	774	2103	1.69	Genes>=250; UMIs>=500; MT%<20%; remove MT_Ribo_Hbgenes	4274	766	2065.5	278	6.5	3996	748	1999	Include	B	B	PCA22	3996
41	P05_2023_NatCommun_Hirz	SRR23080662	L041	Include	7288	809	2131	1.54	Genes>=250; UMIs>=500; MT%<20%; remove MT_Ribo_Hbgenes	7280	802	2096	624	8.57	6656	781	2018	Include	4+5	GG5	PCA22	6656
42	P05_2023_NatCommun_Hirz	SRR23080666	L042	Include	5335	659	1580	0.97	Genes>=250; UMIs>=500; MT%<20%; remove MT_Ribo_Hbgenes	5329	653	1564	338	6.34	4991	639	1515	Include	B	B	PCA24	4991
43	P05_2023_NatCommun_Hirz	SRR23080670	L043	Include	9898	412	744	1.18	Genes>=250; UMIs>=500; MT%<20%; remove MT_Ribo_Hbgenes	8663	427	780	821	9.48	7842	413	750	Include	B	B	PCA24	7837
44	P05_2023_NatCommun_Hirz	SRR23080540	L044	Include	1878	1534	3509	1.56	Genes>=250; UMIs>=500; MT%<20%; remove MT_Ribo_Hbgenes	1868	1526.5	3453.5	79	4.23	1789	1506	3384	Include	3+4	GG2	PCA3	1789
45	P05_2023_NatCommun_Hirz	SRR23080546	L045	Include	8384	863	2172	1.98	Genes>=250; UMIs>=500; MT%<20%; remove MT_Ribo_Hbgenes	8377	855	2131	692	8.26	7685	829	2053	Include	B	B	PCA3	7685
46	P05_2023_NatCommun_Hirz	SRR23080550	L046	Include	6322	1299	3710.5	1.99	Genes>=250; UMIs>=500; MT%<20%; remove MT_Ribo_Hbgenes	6265	1294	3659	474	7.57	5791	1247	3473	Include	4+5	GG5	PCA4	5791
47	P05_2023_NatCommun_Hirz	SRR23080554	L047	Include	9366	1062	3309	1.6	Genes>=250; UMIs>=500; MT%<20%; remove MT_Ribo_Hbgenes	9364	1053	3255	880	9.4	8484	1026	3107	Include	B	B	PCA4	8484
48	P05_2023_NatCommun_Hirz	SRR23080558	L048	Include	6570	1207	3490.5	1.73	Genes>=250; UMIs>=500; MT%<20%; remove MT_Ribo_Hbgenes	6559	1197	3426	442	6.74	6117	1163	3300	Include	4+3	GG3	PCA5	6117
49	P05_2023_NatCommun_Hirz	SRR23080562	L049	Include	9454	1189	2865	2.23	Genes>=250; UMIs>=500; MT%<20%; remove MT_Ribo_Hbgenes	9419	1181	2804	754	8.01	8665	1145	2699	Include	B	B	PCA5	8665
50	P05_2023_NatCommun_Hirz	SRR23080566	L050	Include	9910	1013	2585	1.62	Genes>=250; UMIs>=500; MT%<20%; remove MT_Ribo_Hbgenes	9904	1004	2546	847	8.55	9057	981	2466	Include	3+5	GG4	PCA6	9057
51	P05_2023_NatCommun_Hirz	SRR23080570	L051	Include	4521	1210	3285	1.31	Genes>=250; UMIs>=500; MT%<20%; remove MT_Ribo_Hbgenes	4513	1201	3243	208	4.61	4305	1188	3188	Include	B	B	PCA6	4305
52	P05_2023_NatCommun_Hirz	SRR23080574	L052	Include	4280	1296	2983	1.7	Genes>=250; UMIs>=500; MT%<20%; remove MT_Ribo_Hbgenes	4248	1291	2939	253	5.96	3995	1269	2860	Include	5+5	GG5	PCA7	3995
53	P05_2023_NatCommun_Hirz	SRR23080578	L053	Include	4923	1391	3284	2.12	Genes>=250; UMIs>=500; MT%<20%; remove MT_Ribo_Hbgenes	4876	1384	3222	231	4.74	4645	1365	3169	Include	4+4	GG4	PCA8	4645
54	P05_2023_NatCommun_Hirz	SRR23080582	L054	Include	2452	1610	4043	2.21	Genes>=250; UMIs>=500; MT%<20%; remove MT_Ribo_Hbgenes	2418	1604.5	3969.5	82	3.39	2336	1593	3918	Include	4+3	GG3	PCA9	2336
55	P05_2023_NatCommun_Hirz	SRR23080586	L055	Include	2999	1031	2282	2.02	Genes>=250; UMIs>=500; MT%<20%; remove MT_Ribo_Hbgenes	2987	1021	2234	122	4.08	2865	1010	2200	Include	B	B	PCA9	2865
56	P06_2022_MolCancer_Heidegger	SRR17518475	L056	Include	2665	2832	8669	6.73	Genes>=250; UMIs>=500; MT%<20%; remove MT_Ribo_Hbgenes	2223	2951	8787	112	5.04	2111	2902	8589	Include	GG4	GG4	patient1	2110
57	P06_2022_MolCancer_Heidegger	SRR17518482	L057	Include	10560	850	1308	5.25	Genes>=250; UMIs>=500; MT%<20%; remove MT_Ribo_Hbgenes	9949	839	1202	1332	13.39	8617	756	1061	Include	B	B	patient1	8617
58	P06_2022_MolCancer_Heidegger	SRR17518470	L058	Include	6173	1937	4977	8.92	Genes>=250; UMIs>=500; MT%<20%; remove MT_Ribo_Hbgenes	5295	2140	5225	401	7.57	4894	1994.5	4684.5	Include	4+3	GG3	patient2	4894
59	P06_2022_MolCancer_Heidegger	SRR17518473	L059	Include	2735	2050	5759	8.84	Genes>=250; UMIs>=500; MT%<20%; remove MT_Ribo_Hbgenes	2180	2512	6787.5	107	4.91	2073	2404	6442	Include	B	B	patient2	2073
60	P06_2022_MolCancer_Heidegger	SRR17518474	L060	Include	1863	3161	9911	9.33	Genes>=250; UMIs>=500; MT%<20%; remove MT_Ribo_Hbgenes	1446	3684	11450.5	63	4.36	1383	3556	10970	Include	B	B	patient3	1383
61	P06_2022_MolCancer_Heidegger	SRR17518476	L061	Include	5526	3377.5	10425.5	9.03	Genes>=250; UMIs>=500; MT%<20%; remove MT_Ribo_Hbgenes	4446	4535	15094.5	357	8.03	4089	4145	12960	Include	4+3	GG3	patient3	4089
62	P06_2022_MolCancer_Heidegger	SRR17518469	L062	Include	8092	1862	5097	9.93	Genes>=250; UMIs>=500; MT%<20%; remove MT_Ribo_Hbgenes	5027	2742	7663	433	8.61	4594	2656	7237.5	Include	GG4	GG4	patient4	4594
63	P06_2022_MolCancer_Heidegger	SRR17518471	L063	Include	6666	2236	5959.5	6.96	Genes>=250; UMIs>=500; MT%<20%; remove MT_Ribo_Hbgenes	5099	2672	7523	363	7.12	4736	2594	7113.5	Include	B	B	patient4	4736
64	P07_2022_Science_Chan	SRR20761377	L064	Include	4410	3731	11939.5	6.91	Genes>=250; UMIs>=500; MT%<20%; remove MT_Ribo_Hbgenes	4107	3949	12254	311	7.57	3796	3634	10982	Include	mCRPC-teSCC	mCRPC-teSCC	HMP04	3721
65	P07_2022_Science_Chan	SRR20761375	L065	Include	7148	2541	5975	5.39	Genes>=250; UMIs>=500; MT%<20%; remove MT_Ribo_Hbgenes	6767	2573	5724	581	8.59	6186	2402.5	5273	Include	mCRPC	mCRPC	HMP05	4917
66	P07_2022_Science_Chan	SRR20761373	L066	Include	10387	2789	6514	4.43	Genes>=250; UMIs>=500; MT%<20%; remove MT_Ribo_Hbgenes	9981	2895	6403	1098	11	8883	2592	5582	Include	mCRPC	mCRPC	HMP08	8659
67	P07_2022_Science_Chan	SRR20761353	L067	Include	6642	2674.5	7528	5.4	Genes>=250; UMIs>=500; MT%<20%; remove MT_Ribo_Hbgenes	6261	2793	7555	478	7.63	5783	2649	7045	Include	mCRPC	mCRPC	HMP11	5666
68	P07_2022_Science_Chan	SRR20761355	L068	Include	6290	3167.5	8444.5	5.62	Genes>=250; UMIs>=500; MT%<20%; remove MT_Ribo_Hbgenes	6047	3249	8168	391	6.47	5656	3123	7770.5	Include	mCRPC	mCRPC	HMP11	5517
69	P07_2022_Science_Chan	SRR20761351	L069	Include	4790	1884	5190	4.09	Genes>=250; UMIs>=500; MT%<20%; remove MT_Ribo_Hbgenes	4513	1944	5127	314	6.96	4199	1871	4895	Include	mCRPC	mCRPC	HMP13	4123
70	P07_2022_Science_Chan	SRR20761349	L070	Include	10520	3165	10159.5	12.17	Genes>=250; UMIs>=500; MT%<20%; remove MT_Ribo_Hbgenes	8839	3369	8884	1071	12.12	7768	2556	5678.5	Include	mCRPC	mCRPC	HMP14	5097
72	P07_2022_Science_Chan	SRR20761346	L072	Include	10811	3543	11483	10.86	Genes>=250; UMIs>=500; MT%<20%; remove MT_Ribo_Hbgenes	9846	3656	10661.5	860	8.73	8986	3459.5	9804	Include	mCRPC-teSCC	mCRPC-teSCC	HMP16	5408
73	P07_2022_Science_Chan	SRR20761344	L073	Include	5230	4104	13266	6.01	Genes>=250; UMIs>=500; MT%<20%; remove MT_Ribo_Hbgenes	4865	4241	13367	372	7.65	4493	4071	12413	Include	mCRPC-teSCC	mCRPC-teSCC	HMP17	3951
74	P07_2022_Science_Chan	SRR20761342	L074	Include	5547	2296	5634	6.36	Genes>=250; UMIs>=500; MT%<20%; remove MT_Ribo_Hbgenes	5076	2285	5142	438	8.63	4638	2119	4707	Include	mCRPC	mCRPC	HMP19	4530
75	P07_2022_Science_Chan	SRR20761338	L075	Include	403	1417	5338	2.53	Genes>=250; UMIs>=500; MT%<20%; remove MT_Ribo_Hbgenes	278	3090.5	9274	14	5.04	264	2989	8507.5	Include	mCRPC	mCRPC	HMP20	261
76	P07_2022_Science_Chan	SRR20761332	L076	Include	4918	3319	12416.5	6.52	Genes>=250; UMIs>=500; MT%<20%; remove MT_Ribo_Hbgenes	4040	3816	13315.5	318	7.87	3722	3414.5	11324.5	Include	mCRPC	mCRPC	HMP25	2536
77	P07_2022_Science_Chan	SRR20761328	L077	Include	2229	1796	4555	6.24	Genes>=250; UMIs>=500; MT%<20%; remove MT_Ribo_Hbgenes	2062	1781.5	4061	105	5.09	1957	1671	3684	Include	mCRPC	mCRPC	HMP26	1898
78	P08_2020_CommunBiol_Dong	SRR10162346	L078	Include	23715	866	2009	3.79	Genes>=250; UMIs>=500; MT%<20%; remove MT_Ribo_Hbgenes	23426	865	1950.5	4528	19.33	18898	713	1496.5	Include	mCRPC	mCRPC	Patient1	18897
79	P08_2020_CommunBiol_Dong	SRR10162347	L079	Include	2261	5059	15567	2.82	Genes>=250; UMIs>=500; MT%<20%; remove MT_Ribo_Hbgenes	2201	5121	15556	121	5.5	2080	4989.5	14971	Include	mCRPC-NETD	mCRPC-NETD	Patient2	2012
81	P08_2020_CommunBiol_Dong	SRR10162350	L081	Include	3673	2233	5852	3.02	Genes>=250; UMIs>=500; MT%<20%; remove MT_Ribo_Hbgenes	3577	2333	6019	264	7.38	3313	2096	5218	Include	mCRPC	mCRPC	Patient4	3250
82	P08_2020_CommunBiol_Dong	SRR12391718	L082	Include	9926	1835.5	6157.5	3.37	Genes>=250; UMIs>=500; MT%<20%; remove MT_Ribo_Hbgenes	9315	1932	6489	1029	11.05	8286	1770	5674	Include	mCRPC-NETD	mCRPC-NETD	Patient5	8286
83	P08_2020_CommunBiol_Dong	SRR12391722	L083	Include	8916	3263	10683.5	3.94	Genes>=250; UMIs>=500; MT%<20%; remove MT_Ribo_Hbgenes	8742	3296.5	10496	1154	13.2	7588	3032	9043.5	Include	mCRPC-teSCC	mCRPC-teSCC	Patient6	7588
84	P09_2022_EurUrol_Cheng	SRR13644609	L084	Include	3462	2321.5	5055	4.58	Genes>=250; UMIs>=500; MT%<20%; remove MT_Ribo_Hbgenes	3281	2456	4976	227	6.92	3054	2306.5	4575	Include	mCRPC	mCRPC	CRPC1	3053
85	P09_2022_EurUrol_Cheng	SRR13644607	L085	Include	3069	3348	9265	4.19	Genes>=250; UMIs>=500; MT%<20%; remove MT_Ribo_Hbgenes	2816	3738.5	10408	182	6.46	2634	3531.5	9592.5	Include	mCRPC-teSCC	mCRPC-teSCC	CRPC2	2634
86	P09_2022_EurUrol_Cheng	SRR13644608	L086	Include	5807	2727	6609	4.57	Genes>=250; UMIs>=500; MT%<20%; remove MT_Ribo_Hbgenes	5358	3047.5	7148	486	9.07	4872	2744	6176	Include	mCRPC-teSCC	mCRPC-teSCC	CRPC2	4872
87	P09_2022_EurUrol_Cheng	SRR13644615	L087	Include	3990	2299.5	6864.5	6.75	Genes>=250; UMIs>=500; MT%<20%; remove MT_Ribo_Hbgenes	3342	2660.5	8458	263	7.87	3079	2527	7708	Include	mCRPC	mCRPC	CRPC3	3030
88	P09_2022_EurUrol_Cheng	SRR13644616	L088	Include	4264	2528	11126.5	3.89	Genes>=250; UMIs>=500; MT%<20%; remove MT_Ribo_Hbgenes	3765	2759	12088	279	7.41	3486	2661.5	11636.5	Include	4+3	GG3	PCa1	3486
89	P09_2022_EurUrol_Cheng	SRR13644617	L089	Include	6900	3614	14028.5	4.43	Genes>=250; UMIs>=500; MT%<20%; remove MT_Ribo_Hbgenes	6616	3671.5	13815.5	651	9.84	5965	3523	12817	Include	4+3	GG3	PCa1	5965
90	P09_2022_EurUrol_Cheng	SRR13644612	L090	Include	4763	2837	7790	5.56	Genes>=250; UMIs>=500; MT%<20%; remove MT_Ribo_Hbgenes	3904	3442.5	9999	286	7.33	3618	3318.5	9414	Include	4+3	GG3	PCa2	3618
91	P09_2022_EurUrol_Cheng	SRR13644613	L091	Include	1310	2107	4726.5	5.19	Genes>=250; UMIs>=500; MT%<20%; remove MT_Ribo_Hbgenes	984	3002	7670.5	51	5.18	933	2882	7215	Include	B	B	PCa2	933
92	P09_2022_EurUrol_Cheng	SRR13644614	L092	Include	3727	3912	12791	4.7	Genes>=250; UMIs>=500; MT%<20%; remove MT_Ribo_Hbgenes	3680	3921.5	12326	294	7.99	3386	3792.5	11670	Include	B	B	PCa2	3386
93	P09_2022_EurUrol_Cheng	SRR13644610	L093	Include	3560	647	973.5	3.67	Genes>=250; UMIs>=500; MT%<20%; remove MT_Ribo_Hbgenes	3500	639	937	249	7.11	3251	614	891	Include	4+3	GG3	PCa3	3251
94	P09_2022_EurUrol_Cheng	SRR13644611	L094	Include	2608	730	1123	4.04	Genes>=250; UMIs>=500; MT%<20%; remove MT_Ribo_Hbgenes	2551	733	1076	141	5.53	2410	690.5	992.5	Include	B	B	PCa3	2409
95	P11_2022_JExpMed_Masetti	Sample_01_healthy	L095	Include	2650	1190	2370	0.95	Genes>=250; UMIs>=500; MT%<20%; remove MT_Ribo_Hbgenes	2648	1182	2349	161	6.08	2487	1161	2293	Include	B	B	JExpMed.PCa1	2478
96	P11_2022_JExpMed_Masetti	Sample_01_tumor	L096	Include	4407	1201	2641	2.51	Genes>=250; UMIs>=500; MT%<20%; remove MT_Ribo_Hbgenes	4401	1191	2569	375	8.52	4026	1158	2461.5	Include	4+5_5+4	GG5	JExpMed.PCa1	4026
97	P11_2022_JExpMed_Masetti	Sample_02_healthy	L097	Include	1300	1131	2572	1.55	Genes>=250; UMIs>=500; MT%<20%; remove MT_Ribo_Hbgenes	1298	1122	2527.5	56	4.31	1242	1105.5	2485	Include	B	B	JExpMed.PCa2	1242
98	P11_2022_JExpMed_Masetti	Sample_02_tumor	L098	Include	13271	288	386	1.55	Genes>=250; UMIs>=500; MT%<20%; remove MT_Ribo_Hbgenes	3805	449	666	206	5.41	3599	440	651	Include	4+5_5+4	GG5	JExpMed.PCa2	3573
99	P11_2022_JExpMed_Masetti	Sample_03_healthy	L099	Include	2792	1143	2451	2.45	Genes>=250; UMIs>=500; MT%<20%; remove MT_Ribo_Hbgenes	2791	1134	2400	176	6.31	2615	1095	2266	Include	B	B	JExpMed.PCa3	2615
100	P11_2022_JExpMed_Masetti	Sample_03_tumor	L100	Include	4262	1182	2669	2.77	Genes>=250; UMIs>=500; MT%<20%; remove MT_Ribo_Hbgenes	4256	1174	2600	372	8.74	3884	1140	2499	Include	4+5_5+4	GG5	JExpMed.PCa3	3884
101	P12_2021_CancerCell_Kfoury	GSM4274678	L101	Include	2229	1712	4051	1.86	Genes>=250; UMIs>=500; MT%<20%; remove MT_Ribo_Hbgenes	2162	1728.5	4053	103	4.76	2059	1694	3943	Include	mCRPC	mCRPC	BMET1	2059
102	P12_2021_CancerCell_Kfoury	GSM4274682	L102	Include	2405	1528	3321	2.31	Genes>=250; UMIs>=500; MT%<20%; remove MT_Ribo_Hbgenes	2318	1548.5	3315	128	5.52	2190	1488.5	3136	Include	mCRPC	mCRPC	BMET10	2190
103	P12_2021_CancerCell_Kfoury	GSM4274683	L103	Include	11516	1398	3028.5	2.3	Genes>=250; UMIs>=500; MT%<20%; remove MT_Ribo_Hbgenes	11468	1389	2962	1144	9.98	10324	1337	2807	Include	mCRPC	mCRPC	BMET11	10324
104	P12_2021_CancerCell_Kfoury	GSM4274686	L104	Include	5540	968	2206.5	1.1	Genes>=250; UMIs>=500; MT%<20%; remove MT_Ribo_Hbgenes	5520	963	2185	395	7.16	5125	943	2095	Include	mCRPC	mCRPC	BMET2	5125
105	P12_2021_CancerCell_Kfoury	GSM4274689	L105	Include	2350	1012.5	2123.5	3.17	Genes>=250; UMIs>=500; MT%<20%; remove MT_Ribo_Hbgenes	2315	1012	2071	127	5.49	2188	985.5	2010	Include	mCRPC	mCRPC	BMET3	2188
106	P12_2021_CancerCell_Kfoury	GSM4274692	L106	Include	4437	1233	2847	1.75	Genes>=250; UMIs>=500; MT%<20%; remove MT_Ribo_Hbgenes	4271	1239	2834	285	6.67	3986	1216	2753	Include	mCRPC	mCRPC	BMET5	3986
107	P12_2021_CancerCell_Kfoury	GSM4274697	L107	Include	1779	1481	3511	1.28	Genes>=250; UMIs>=500; MT%<20%; remove MT_Ribo_Hbgenes	1721	1491	3542	76	4.42	1645	1468	3454	Include	mCRPC	mCRPC	BMET6	1645
108	P12_2021_CancerCell_Kfoury	GSM4274698	L108	Include	2258	1360.5	3158.5	0.95	Genes>=250; UMIs>=500; MT%<20%; remove MT_Ribo_Hbgenes	2251	1354	3129	95	4.22	2156	1336	3034	Include	mCRPC	mCRPC	BMET7	2156
109	P12_2021_CancerCell_Kfoury	GSM4274701	L109	Include	1940	1493	3948.5	1.95	Genes>=250; UMIs>=500; MT%<20%; remove MT_Ribo_Hbgenes	1932	1483.5	3871.5	82	4.24	1850	1466.5	3795.5	Include	mCRPC	mCRPC	BMET8	1850
110	P14_2020_Elife_Crowley	MF002	L110	Include	4003	2849	7859	2.28	Genes>=250; UMIs>=500; MT%<20%; remove MT_Ribo_Hbgenes	3971	2849	7691	299	7.53	3672	2747	7341	Include	BPH	BPH	MF002	3672
111	P14_2020_Elife_Crowley	MM033_more	L111	Include	3468	2578.5	7482	4.88	Genes>=250; UMIs>=500; MT%<20%; remove MT_Ribo_Hbgenes	3254	2785	7797	219	6.73	3035	2594	7071	Include	BPH	BPH	MM033	3035
112	P14_2020_Elife_Crowley	MM037	L112	Include	2703	2178	5931	4.09	Genes>=250; UMIs>=500; MT%<20%; remove MT_Ribo_Hbgenes	2384	2463.5	6596.5	129	5.41	2255	2361	6243	Include	BPH	BPH	MM037	2255
113	P15_2021_JPathol_Joseph	BPH283PrGF	L113	Include	7581	1558	3824	4	Genes>=250; UMIs>=500; MT%<20%; remove MT_Ribo_Hbgenes	5519	2108	5807	407	7.37	5112	2006.5	5416.5	Include	BPH	BPH	BPH283	5112
114	P15_2021_JPathol_Joseph	BPH283PrSF	L114	Include	6290	667	960.5	2.25	Genes>=250; UMIs>=500; MT%<20%; remove MT_Ribo_Hbgenes	6201	665	948	596	9.61	5605	623	876	Include	BPH	BPH	BPH283	5605
115	P15_2021_JPathol_Joseph	BPH327PrGF	L115	Include	6292	2026	5529.5	2.11	Genes>=250; UMIs>=500; MT%<20%; remove MT_Ribo_Hbgenes	6105	2061	5575	571	9.35	5534	1949.5	5177.5	Include	BPH	BPH	BPH327	5534
116	P15_2021_JPathol_Joseph	BPH327PrSF	L116	Include	9085	1772	4420	1.33	Genes>=250; UMIs>=500; MT%<20%; remove MT_Ribo_Hbgenes	9060	1765	4365	746	8.23	8314	1670	3990.5	Include	BPH	BPH	BPH327	8312
117	P15_2021_JPathol_Joseph	BPH340PrGF	L117	Include	9454	2111	6425.5	2.89	Genes>=250; UMIs>=500; MT%<20%; remove MT_Ribo_Hbgenes	8743	2199	6667	811	9.28	7932	2099	6263.5	Include	BPH	BPH	BPH340	7932
118	P15_2021_JPathol_Joseph	BPH340PrSF	L118	Include	8213	1814	5424	1.9	Genes>=250; UMIs>=500; MT%<20%; remove MT_Ribo_Hbgenes	8005	1832	5442	620	7.75	7385	1761	5107	Include	BPH	BPH	BPH340	7385
119	P15_2021_JPathol_Joseph	BPH389PrGF	L119	Include	8119	2050	5778	4.07	Genes>=250; UMIs>=500; MT%<20%; remove MT_Ribo_Hbgenes	7740	2097.5	5708.5	633	8.18	7107	1995	5328	Include	BPH	BPH	BPH389	7107
120	P15_2021_JPathol_Joseph	BPH389PrSF	L120	Include	18138	1697	4186.5	4.22	Genes>=250; UMIs>=500; MT%<20%; remove MT_Ribo_Hbgenes	17181	1727	4103	2590	15.07	14591	1567	3524	Include	BPH	BPH	BPH389	14591
121	P15_2021_JPathol_Joseph	BPH511PrG	L121	Include	13341	2009	5376	4.84	Genes>=250; UMIs>=500; MT%<20%; remove MT_Ribo_Hbgenes	13008	2021.5	5159.5	1879	14.44	11129	1871	4650	Include	BPH	BPH	BPH511	11129
122	P15_2021_JPathol_Joseph	BPH511PrPUr	L122	Include	9012	2373	7191	4.25	Genes>=250; UMIs>=500; MT%<20%; remove MT_Ribo_Hbgenes	8590	2417.5	7059	944	10.99	7646	2288	6581	Include	BPH	BPH	BPH511	7646
123	P15_2021_JPathol_Joseph	BPH556PrGA1	L123	Include	8929	2129	5954	8.81	Genes>=250; UMIs>=500; MT%<20%; remove MT_Ribo_Hbgenes	7399	2407	6703	784	10.6	6615	2275	6141	Include	BPH	BPH	BPH556	6615
124	P15_2021_JPathol_Joseph	BPH556PrGA2	L124	Include	10200	1919	5104.5	7.37	Genes>=250; UMIs>=500; MT%<20%; remove MT_Ribo_Hbgenes	9106	2106.5	5288.5	930	10.21	8176	1932	4796	Include	BPH	BPH	BPH556	8176
125	P15_2021_JPathol_Joseph	BPH556PrSN	L125	Include	11976	1958	4845	6.62	Genes>=250; UMIs>=500; MT%<20%; remove MT_Ribo_Hbgenes	11092	2038	4805	1228	11.07	9864	1916	4424	Include	BPH	BPH	BPH556	9864
127	P16_2018_CellRep_Henry	D17PrTzF_Via	L127	Include	6522	1779	4856	2.42	Genes>=250; UMIs>=500; MT%<20%; remove MT_Ribo_Hbgenes	6490	1772	4745.5	624	9.61	5866	1698	4436.5	Include	N	N	D17	5866
128	P16_2018_CellRep_Henry	D27PrPzF_Via	L128	Include	7959	1605	4042	2.98	Genes>=250; UMIs>=500; MT%<20%; remove MT_Ribo_Hbgenes	7936	1596	3937.5	815	10.27	7121	1539	3731	Include	N	N	D27	7121
129	P16_2018_CellRep_Henry	D27PrTzF_Via	L129	Include	7209	1830	4840	3.34	Genes>=250; UMIs>=500; MT%<20%; remove MT_Ribo_Hbgenes	7140	1828	4721.5	750	10.5	6390	1743	4413.5	Include	N	N	D27	6390
130	P16_2018_CellRep_Henry	D35PrPzF_Via	L130	Include	7494	1801	4960.5	4.46	Genes>=250; UMIs>=500; MT%<20%; remove MT_Ribo_Hbgenes	6670	1903.5	5210.5	743	11.14	5927	1810	4832	Include	N	N	D35	5927
131	P16_2018_CellRep_Henry	D35PrTzF_Via	L131	Include	7660	1797	5076	4.66	Genes>=250; UMIs>=500; MT%<20%; remove MT_Ribo_Hbgenes	6995	1880	5209	752	10.75	6243	1780	4849	Include	N	N	D35	6243
132	P17_2022_JPathol_Joseph	D124PrFcol	L132	Include	2588	2552	8565	6.28	Genes>=250; UMIs>=500; MT%<20%; remove MT_Ribo_Hbgenes	2260	2728	8665	132	5.84	2128	2619	8118	Include	N	N	D124	2128
133	P17_2022_JPathol_Joseph	D124VMFcol	L133	Include	5338	2681.5	9164.5	7.64	Genes>=250; UMIs>=500; MT%<20%; remove MT_Ribo_Hbgenes	4469	2991	10362	323	7.23	4146	2850	9644	Include	N	N	D124	4146
134	P19_2024_BioRxiv_TSC	TSP14	L138	Include	11164	795.5	2541	37.27	Genes>=250; UMIs>=500; MT%<20%; remove MT_Ribo_Hbgenes	3741	3756	10767	240	6.42	3501	3528	9970	Include	N	N	TSP14	3501
135	P19_2024_BioRxiv_TSC	TSP25	L139	Include	3441	2268	7181	5.48	Genes>=250; UMIs>=500; MT%<20%; remove MT_Ribo_Hbgenes	2627	3384	10183	114	4.34	2513	3210	9190	Include	N	N	TSP25	2513
137	P21_2024_NPJPrecisOncol_Cheng	SRR19854956	L134	Include	13870	1214.5	2675.5	3.1	Genes>=250; UMIs>=500; MT%<20%; remove MT_Ribo_Hbgenes	13852	1204.5	2592	2272	16.4	11580	1025	2098	Include	mCRPC	mCRPC	CRPC1	11199
138	P21_2024_NPJPrecisOncol_Cheng	SRR19854955	L135	Include	15589	805	2087	4.14	Genes>=250; UMIs>=500; MT%<20%; remove MT_Ribo_Hbgenes	15117	797	1994	2482	16.42	12635	698	1687	Include	mCRPC	mCRPC	CRPC2	12296
139	P21_2024_NPJPrecisOncol_Cheng	SRR19854954	L136	Include	14293	986	2619	4.53	Genes>=250; UMIs>=500; MT%<20%; remove MT_Ribo_Hbgenes	14109	983	2535	2662	18.87	11447	860	2073	Include	mCRPC	mCRPC	CRPC3	11253
140	P21_2024_NPJPrecisOncol_Cheng	SRR19854957	L137	Include	11358	800	1862	6.17	Genes>=250; UMIs>=500; MT%<20%; remove MT_Ribo_Hbgenes	11185	803	1775	1439	12.87	9746	711	1499.5	Include	PCa	PCa	CSPC1	9266
141	P10_2024_NatCommun_Graham	SRR27759552	L141	Include	7113	1898	4597	2.02	Genes>=250; UMIs>=500; MT%<20%; remove MT_Ribo_Hbgenes	7102	1888.5	4479.5	723	10.18	6379	1757	4105	Include	3+4_4+3	GG2_GG3	3.0	6379
142	P10_2024_NatCommun_Graham	SRR27759553	L142	Include	5689	1825	4375	1.8	Genes>=250; UMIs>=500; MT%<20%; remove MT_Ribo_Hbgenes	5682	1817	4297	561	9.87	5121	1706	3925	Include	B	B	3.0	5121
143	P10_2024_NatCommun_Graham	SRR27759554	L143	Include	5533	2395	6352	3.11	Genes>=250; UMIs>=500; MT%<20%; remove MT_Ribo_Hbgenes	5511	2391	6161	516	9.36	4995	2272	5745	Include	B	B	3.0	4995
144	P10_2024_NatCommun_Graham	SRR27759555	L144	Include	4323	1495	2700	1.98	Genes>=250; UMIs>=500; MT%<20%; remove MT_Ribo_Hbgenes	4312	1488	2642.5	345	8	3967	1427	2512	Include	3+4_4+3	GG2_GG3	4.0	3967
145	P10_2024_NatCommun_Graham	SRR27759556	L145	Include	5401	1849	4237	3.77	Genes>=250; UMIs>=500; MT%<20%; remove MT_Ribo_Hbgenes	5394	1838.5	4056	532	9.86	4862	1728	3711	Include	3+4_4+3	GG2_GG3	5.0	4862
146	P10_2024_NatCommun_Graham	SRR27759557	L146	Include	7952	2127	5431.5	3.27	Genes>=250; UMIs>=500; MT%<20%; remove MT_Ribo_Hbgenes	7933	2121	5261	1005	12.67	6928	1936	4679	Include	4+5_5+4	GG5	6.0	6928
147	P10_2024_NatCommun_Graham	SRR27759558	L147	Include	5953	2332	5960	2.77	Genes>=250; UMIs>=500; MT%<20%; remove MT_Ribo_Hbgenes	5950	2322	5799	621	10.44	5329	2204	5368	Include	B	B	6.0	5238
148	P10_2024_NatCommun_Graham	SRR27759559	L148	Include	13106	1859	4338	1.85	Genes>=250; UMIs>=500; MT%<20%; remove MT_Ribo_Hbgenes	13102	1850.5	4239	1820	13.89	11282	1680	3702	Include	3+4_4+3	GG2_GG3	7.0	11282
149	P10_2024_NatCommun_Graham	SRR27759560	L149	Include	5248	2147	4685	2.35	Genes>=250; UMIs>=500; MT%<20%; remove MT_Ribo_Hbgenes	5244	2139	4574	488	9.31	4756	2027	4242.5	Include	B	B	7.0	4756
150	P10_2024_NatCommun_Graham	SRR27759561	L150	Include	3795	3265	10445	3.7	Genes>=250; UMIs>=500; MT%<20%; remove MT_Ribo_Hbgenes	3741	3279	10147	280	7.48	3461	3146	9536	Include	3+4_4+3	GG2_GG3	9.0	3461
151	P10_2024_NatCommun_Graham	SRR27759562	L151	Include	8222	2248	5494	1.79	Genes>=250; UMIs>=500; MT%<20%; remove MT_Ribo_Hbgenes	8215	2240	5378	945	11.5	7270	2033	4716	Include	3+4_4+3	GG2_GG3	10.0	7270
152	P10_2024_NatCommun_Graham	SRR27759563	L152	Include	5436	2542.5	6557.5	1.86	Genes>=250; UMIs>=500; MT%<20%; remove MT_Ribo_Hbgenes	5429	2540	6444	503	9.27	4926	2401	5924	Include	B	B	10.0	4918
153	P01_2021_CellRep_Tuong	D11_N	L153	Include	904	1292.5	2584	1.85	Genes>=250; UMIs>=500; MT%<20%; remove MT_Ribo_Hbgenes	837	1344	2694	35	4.18	802	1316	2595	Include	B	B	D11	797
154	P01_2021_CellRep_Tuong	D11_T	L154	Include	175	914	2281	2.53	Genes>=250; UMIs>=500; MT%<20%; remove MT_Ribo_Hbgenes	155	1230	2279	6	3.87	149	1093	2130	Include	3+3	GG1	D11	123
155	P01_2021_CellRep_Tuong	D12_N	L155	Include	1348	1110.5	2146	1.63	Genes>=250; UMIs>=500; MT%<20%; remove MT_Ribo_Hbgenes	1275	1202	2308	56	4.39	1219	1126	2132	Include	B	B	D12	1219
156	P01_2021_CellRep_Tuong	D12_T	L156	Include	1075	1456	2915	2.1	Genes>=250; UMIs>=500; MT%<20%; remove MT_Ribo_Hbgenes	1004	1568	3191.5	41	4.08	963	1495	2997	Include	3+4	GG2	D12	963
157	P01_2021_CellRep_Tuong	D13_N	L157	Include	522	483.5	1222	0	Genes>=250; UMIs>=500; MT%<20%; remove MT_Ribo_Hbgenes	463	514	1206	16	3.46	447	509	1161	Include	B	B	D13	447
158	P01_2021_CellRep_Tuong	D13_T	L158	Include	531	541	1635	0.17	Genes>=250; UMIs>=500; MT%<20%; remove MT_Ribo_Hbgenes	336	1022	2109	17	5.06	319	982	2031	Include	3+3	GG1	D13	319
161	P01_2021_CellRep_Tuong	D15_N	L161	Include	496	183	268	0.62	Genes>=250; UMIs>=500; MT%<20%; remove MT_Ribo_Hbgenes	77	436	692	1	1.3	76	433.5	688.5	Include	B	B	D15	76
162	P01_2021_CellRep_Tuong	D15_T	L162	Include	900	713	1358	1.91	Genes>=250; UMIs>=500; MT%<20%; remove MT_Ribo_Hbgenes	779	849	1408	29	3.72	750	821.5	1336	Include	4+3	GG3	D15	750
163	P01_2021_CellRep_Tuong	D4_N	L163	Include	1757	657	1237	0.09	Genes>=250; UMIs>=500; MT%<20%; remove MT_Ribo_Hbgenes	1545	679	1237	74	4.79	1471	655	1194	Include	B	B	D4	456
164	P01_2021_CellRep_Tuong	D4_T	L164	Include	1425	1197	2334	3.39	Genes>=250; UMIs>=500; MT%<20%; remove MT_Ribo_Hbgenes	952	2109.5	5238.5	43	4.52	909	1947	4825	Include	3+4	GG2	D4	906
165	P01_2021_CellRep_Tuong	D5_N	L165	Include	148	792.5	1700.5	4.41	Genes>=250; UMIs>=500; MT%<20%; remove MT_Ribo_Hbgenes	104	729.5	1082.5	11	10.58	93	632	1014	Include	B	B	D5	91
166	P01_2021_CellRep_Tuong	D5_T	L166	Include	534	979	2397	2.3	Genes>=250; UMIs>=500; MT%<20%; remove MT_Ribo_Hbgenes	385	1308	3365	12	3.12	373	1288	3251	Include	3+4	GG2	D5	373
167	P01_2021_CellRep_Tuong	D6_N	L167	Include	2912	1058.5	1908.5	2.53	Genes>=250; UMIs>=500; MT%<20%; remove MT_Ribo_Hbgenes	2852	1057	1876	133	4.66	2719	1041	1836	Include	B	B	D6	2714
168	P01_2021_CellRep_Tuong	D6_T	L168	Include	2268	1450	3005	4.53	Genes>=250; UMIs>=500; MT%<20%; remove MT_Ribo_Hbgenes	2240	1474.5	2905.5	127	5.67	2113	1347	2558	Include	3+4	GG2	D6	2077
172	P01_2021_CellRep_Tuong	D9_T	L172	Include	1196	721	1591	2.05	Genes>=250; UMIs>=500; MT%<20%; remove MT_Ribo_Hbgenes	1088	808	1717	48	4.41	1040	758.5	1624	Include	3+3	GG1	D9	1040
