## Supplemental Table 4 for "A harmonized single-cell RNA-seq atlas of human localized and metastatic prostate cancers and benign tissues"

	Isolated labels	KMeans NMI	KMeans ARI	Silhouette label	cLISI	BRAS	iLISI	KBET	Graph connectivity	PCR comparison	Batch correction	Bio conservation	Total
Unintegrated	0.6353032	0.7327901040541518	0.6444349610096805	0.51818174	0.99999994	0.6681248	0.015948191	0.0072059192428153	0.8055801525243057	0.4332310856999795	0.3860180296934201	0.7061419890127664	0.5780924052850278
Harmony	0.5662943	0.7284546748849898	0.6552068845137895	0.54237235	0.99970865	0.8247301	0.05714091	0.1618252928413669	0.742154685421542	0.7160513794357604	0.5003804735397338	0.6984073718797559	0.619196612543747
Scanorama	0.58800197	0.7079820168505176	0.4663626632241566	0.5231149	0.99999994	0.73980856	0.044718683	0.0290667684291579	0.7786734881348345	0.4403836206023722	0.406530224033273	0.6570922980149349	0.5568674684222701
BBKNN†	0.518058	0.6835045130283709	0.3781436473500393	0.5636561	0.99734443	0.5201229	0.118359596	0.0547526019610834	0.7826918126936989		0.36898172766369564	0.6281413380756821	0.5244774939108875
scVI	0.6532969	0.6311345873624652	0.369128191030379	0.518407	0.9996578	0.77688956	0.04192692	0.018199111075173	0.8947717820047236	0.6425931740763328	0.4748761094312458	0.6343248956785688	0.5705453811796396
scANVI	0.72124785	0.7500718336593079	0.5351458613615484	0.5549564	0.9998851	0.7702889	0.042065352	0.0199612426983595	0.9058847001463772	0.5778312443310815	0.4632062878351636	0.7122614090041713	0.6126393605365683
Metric Type	Bio conservation	Bio conservation	Bio conservation	Bio conservation	Bio conservation	Batch correction	Batch correction	Batch correction	Batch correction	Batch correction	Aggregate score	Aggregate score	Aggregate score
