## Supplemental Table 5 for "A harmonized single-cell RNA-seq atlas of human localized and metastatic prostate cancers and benign tissues"

	Isolated labels	KMeans NMI	KMeans ARI	Silhouette label	cLISI	BRAS	iLISI	KBET	Graph connectivity	PCR comparison	Batch correction	Bio conservation	Total
Unintegrated	0.5770229172372534	0.8546987580154289	0.9623462922982983	0.0	1.0	0.48587787813288696	0.0	0.0	0.3873783753660355	0.0	0.1746512506997845	0.6788135935101961	0.47714865638603143
Harmony	0.2373952242201075	0.8182473577674223	1.0	0.5319615273310053	0.8903073232636872	1.0	0.40222784757225044	1.0	0.0	1.0	0.6804455695144501	0.6955822865164445	0.6895275997156467
Scanorama	0.34422964532923256	0.6461174432797715	0.339887151363183	0.10848223042611481	1.0	0.7212096759367471	0.28093054674916335	0.14138492918165194	0.2230428109022409	0.025290034204811393	0.27837159939492295	0.4877432940796604	0.4039946162057654
BBKNN†	0.0	0.4403156058885141	0.031513903429452976	1.0	0.0	0.0	1.0	0.30750792485886447	0.2475851928571782		0.38877327942901063	0.2943659018635934	0.3321288528897603
scVI	0.665579013912358	0.0	0.0	0.004953560643844238	0.8711584592037009	0.8429435023203652	0.2536702723685902	0.07109841138601455	0.9321265672617817	0.7402654371469735	0.568020838096745	0.3083382067519806	0.41221125928988633
scANVI	1.0	1.0	0.580321688098022	0.8086899958570067	0.9567540698396704	0.8212740867582907	0.2550219968176396	0.08249498855597281	1.0	0.5112792887705284	0.5340140721804862	0.8691531507589397	0.7350975193275583
Metric Type	Bio conservation	Bio conservation	Bio conservation	Bio conservation	Bio conservation	Batch correction	Batch correction	Batch correction	Batch correction	Batch correction	Aggregate score	Aggregate score	Aggregate score
