## Supplemental Table 6 for "A harmonized single-cell RNA-seq atlas of human localized and metastatic prostate cancers and benign tissues"

	Isolated labels	KMeans NMI	KMeans ARI	Silhouette label	cLISI	BRAS	iLISI	KBET	Graph connectivity	PCR comparison	Batch correction	Bio conservation	Total
Unintegrated	0.52852094	0.3378344858818995	0.1632729764223877	0.49986583	0.99999994	0.57323766	2.3841858e-08	0.0031129752127192	0.891054786102069	0.2216159512711956	0.3378042792855684	0.5058988344608575	0.43866101239074184
CCA	0.4337045	0.1554155874159626	0.0963560643874018	0.441674	0.86940753	0.77551806	0.10154446	0.0623938777032921	0.6224097602921282	0.8511139985287217	0.4825960313048284	0.3993115363606729	0.4326253343383351
RPCA	0.46157783	0.1814002530135397	0.0976571006198419	0.47229725	0.9451504	0.7743342	0.0423836	0.027206917160588	0.7640573262542	0.7860650486396673	0.47880941841089103	0.43161656672667625	0.4504937074003622
Harmony	0.52605045	0.2927589523714263	0.1522809591107682	0.49013025	0.97801596	0.72597635	0.018337036	0.024193340777704	0.8197441071636742	0.5198970539481818	0.421629577577912	0.4878473142964389	0.4613602196090282
Scanorama	0.5189205	0.3459136672830219	0.1596221563586991	0.4936199	0.9944953	0.61126816	0.0011819522	0.0060139812442557	0.8698638744170483	0.2994698206980361	0.35755955771186804	0.5025143047283442	0.4445324059217538
BBKNN†	0.6060501	0.243095330058143	0.1439735718830037	0.4439604	0.85076636	0.44487035	0.061497554	0.018090289341783	0.460442832031188		0.24622525634324277	0.4575691523882293	0.3730315939702347
scVI	0.5176087	0.2350368022191117	0.1469164594141425	0.50241363	0.9866323	0.7892362	0.0070389113	0.0064244295285509	0.919394843628944	0.8305647938442079	0.5105318356603405	0.47772157832665085	0.49084568126012673
scANVI	0.56248444	0.4918582726487148	0.3822602649229325	0.53132004	0.9991631	0.77809626	0.002243813	0.0036283510286852	0.9468383870633696	0.6471285306595252	0.47558706835031594	0.5934172235143295	0.5462851614487241
Metric Type	Bio conservation	Bio conservation	Bio conservation	Bio conservation	Bio conservation	Batch correction	Batch correction	Batch correction	Batch correction	Batch correction	Aggregate score	Aggregate score	Aggregate score
