## Supplemental Table 7 for "A harmonized single-cell RNA-seq atlas of human localized and metastatic prostate cancers and benign tissues"

	Isolated labels	KMeans NMI	KMeans ARI	Silhouette label	cLISI	BRAS	iLISI	KBET	Graph connectivity	PCR comparison	Batch correction	Bio conservation	Total
Unintegrated	0.5501529484941886	0.5421990326219721	0.2340536162450324	0.6491288404931217	1.0	0.372764343502702	0.0	0.0	0.885312272317929	0.0	0.25161532316412616	0.5951068875708629	0.4577102618081682
CCA	0.0	0.0	0.0	0.0	0.12491270396381289	0.9601640522717335	1.0	1.0	0.3329942607107582	1.0	0.8586316625964983	0.02498254079276258	0.3584421895142569
RPCA	0.16172928116528662	0.0772335578632088	0.004550602019848303	0.34160181531721867	0.6324584587463485	0.9567262549407844	0.4173894480258396	0.40643682763939565	0.624213134930733	0.8966653666799335	0.6602862064433372	0.24351474302238216	0.41022332839076414
Harmony	0.5358184369081656	0.40822217567443647	0.19560711111838433	0.5405286167687942	0.8526874447426643	0.8163004548795997	0.18058116083863557	0.3556012928166383	0.7387018064108615	0.4738395996246198	0.5130048629140709	0.5065727570424889	0.5091455993911217
Scanorama	0.49444836421701505	0.5662125771445204	0.22128423385453172	0.5794556011620814	0.9631139318643963	0.4832006716113108	0.011639518646805062	0.04893660368949056	0.8417450327208922	0.12367610950664426	0.30183958723502863	0.564902941648509	0.45967759988311685
BBKNN†	1.0	0.2606082595658849	0.1665505697587127	0.025504751799409843	0.0	0.0	0.6056218586153529	0.25264990072385546	0.0		0.2145679398348021	0.2905327162248015	0.2601468056688017
scVI	0.48683691373612104	0.23665610309841292	0.17684383416555405	0.6775495046964713	0.9104247180828872	1.0	0.06931829772711393	0.055860389715866786	0.9435777256792367	0.9673562058309179	0.607222523790627	0.4976622147558893	0.5414863383697843
scANVI	0.7472191921348729	1.0	1.0	1.0	0.9943924148975045	0.9676508573657926	0.022096623340815993	0.008693791664996287	1.0	0.675955360373427	0.5348793265490064	0.9483223214064754	0.7829451234634879
Metric Type	Bio conservation	Bio conservation	Bio conservation	Bio conservation	Bio conservation	Batch correction	Batch correction	Batch correction	Batch correction	Batch correction	Aggregate score	Aggregate score	Aggregate score
